# Comparative genomics reveals the origin of fungal hyphae and multicellularity

**DOI:** 10.1101/546531

**Authors:** Enikő Kiss, Botond Hegedüs, Torda Varga, Zsolt Merényi, Tamás Kószó, Balázs Bálint, Arun N. Prasanna, Krisztina Krizsán, Meritxell Riquelme, Norio Takeshita, László G. Nagy

## Abstract

Hyphae represent a hallmark structure of multicellular fungi with immense importance in their life cycle, including foraging for nutrients, reproduction, or virulence. Hypha morphogenesis has been the subject to intense interest, yet, the origins and genetic underpinning of the evolution of hyphae are hardly known. Using comparative genomics, we here show that the emergence of hyphae correlates with multiple types of genetic changes, including alterations of gene structure, gene family diversification as well as co-option and exaptation of ancient eukaryotic genes (e.g. phagocytosis-related genes). Half of the gene families involved in hypha morphogenesis have homologs in unicellular fungi and non-fungal eukaryotes and show little or no duplications coincident with the origin of multicellular hyphae. Considerable gene family diversification was observed only in transcriptional regulators and genes related to cell wall synthesis and modification. Despite losing 35-46% of their genes, yeasts retained significantly more multicellularity-related genes than expected by chance. We identified 414 gene families that evolved in a correlated fashion with hyphal multicellularity and may have contributed to its evolution. Contrary to most multicellular lineages, the origin of hyphae did not correlate with the expansion of gene families encoding kinases, receptors or adhesive proteins. Our analyses suggest that fungi took a unique route to multicellularity that involved limited gene family diversification and extensive co-option of ancient eukaryotic genes.
