## Supplementary Table 1 for "Comparative genomics reveals the origin of fungal hyphae and multicellularity"

### Sheet: Species list
Supplementary Table 1: List of 71 genomes used in comparative genomic analysis.
Species ID	Species Name	Source	Genome version	DOI
Allma1	Allomyces macrogynus	JGI	Allomyces macrogynus ATCC 38327 (Broad Institute)	These sequence data were produced by Broad Institute.
Aspfu1	Aspergillus fumigatus	JGI	Aspergillus fumigatus Af293 from AspGD	10.1038/nature04332
Aurde31	Auricularia delicata	JGI	Auricularia subglabra v2.0	10.1126/science.1221748
Batde5	Batrachochytrium dendrobatidis	JGI	Batrachochytrium dendrobatidis JAM81 v1.0	These sequence data were produced by the US Department of Energy Joint Genome Institute http://www.jgi.doe.gov/ in collaboration with the user community.
Botbo1	Botryobasidium botryosum	JGI	Botryobasidium botryosum v1.0	10.1073/pnas.1400592111
Botci1	Botrytis cinerea	JGI	Botrytis cinerea v1.0	10.1128/EC.00164-12, 10.1371/journal.pgen.1002230
Caeel	Caenorhabditis elegans	ensembl	Genome assembly: WBcel235 (GCA_000002985.3)	NA
Canalb1	Candida albicans	JGI	Candida albicans SC5314	10.1073/pnas.0401648101, 10.1186/gb-2007-8-4-r52, 10.1186/gb-2013-14-9-r97
Cangl	Candida glabrata	NCBI	[Candida] glabrata (assembly ASM254v2)	10.1038/nature02579, 10.1016/S0014-5793(02)03749-3
Capow	Capsaspora owczarzaki	NCBI	Capsaspora owczarzaki ATCC 30864 (assembly C_owczarzaki_V2)	These sequence data were produced by Broad Institute.
Catan2	Catenaria anguillulae	JGI	Catenaria anguillulae PL171 v2.0	10.1038/ng.3859
Cioin	Ciona intestinalis	ensembl	Genome assembly: KH (GCA_000224145.1)	NA
CocheC53	Cochliobolus heterostrophus	JGI	Cochliobolus heterostrophus C5 v2.0	10.1371/journal.ppat.1003037, 10.1371/journal.pgen.1003233
Coere1	Coemansia reversa	JGI	Coemansia reversa NRRL 1564 v1.0	10.1093/gbe/evv090
Conco1	Conidiobolus coronatus	JGI	Conidiobolus coronatus NRRL28638 v1.0	10.1093/gbe/evv090
Conpu1	Coniophora puteana	JGI	Coniophora puteana v1.0	10.1126/science.1221748
Copci	Coprinopsis cinerea	JGI	Coprinopsis cinerea AmutBmut pab1-1 v1.0	10.1371/journal.pone.0141586
Croqu1	Cronartium quercuum	JGI	Cronartium quercuum f. sp. fusiforme G11 v1.0	10.3389/fpls.2014.00299
Crypa2	Cryphonectria parasitica	JGI	Cryphonectria parasitica EP155 v2.0	These sequence data were produced by the US Department of Energy Joint Genome Institute http://www.jgi.doe.gov/ in collaboration with the user community.
CryneH991	Cryptococcus neoformans	JGI	Cryptococcus neoformans var. grubii H99	10.1371/journal.pgen.1004261
Debha1	Debaryomyces hanseni	JGI	Debaryomyces hansenii	10.1111/j.1567-1364.2008.00409, 10.1038/nature02579,
Dekbr2	Dekkera bruxellensis	JGI	Dekkera bruxellensis CBS 2499 v2.0	10.1016/j.ijfoodmicro.2012.05.008
Dicdi	Dictyostelium discoideum	NCBI	Dictyostelium discoideum AX4 (assembly dicty_2.7)	10.1038/nature03481
Dmel	Drosophila melanogaster	ensembl	Genome assembly: BDGP6 (GCA_000001215.4)	NA
Enthi	Entamoeba histolytica	NCBI	Entamoeba histolytica HM-1:IMSS (assembly JCVI-ESG2-1.0)	10.1371/journal.pntd.0000716, 10.1038/nature03291
Ashgo11	Eremothecium gossypii	JGI	Eremothecium gossypii ATCC 10895	10.1126/science.1095781, This genome was sequenced by Fred S. Dietrich, Peter Philippsen et al (PMID: 15001715). Please check their data use policies.
Fomme1	Fomitiporia mediterranea	JGI	Fomitiporia mediterranea v1.0	10.1126/science.1221748
Fusgr1	Fusarium graminearum	JGI	Fusarium graminearum v1.0	10.1126/science.1143708
Galma1	Galerina marginata v1.0	JGI	Galerina marginata v1.0	10.1073/pnas.1400592111
Gloin1	Glomus intraradices	JGI	Rhizophagus irregularis DAOM 181602 v1.0	10.1073/pnas.1313452110
Ganpr1	Gonapodya prolifera	JGI	Gonapodya prolifera v1.0	10.1093/gbe/evv090
Hisca1	Histoplasma capsulatum	JGI	Histoplasma capsulatum NAm1	10.1101/gr.087551.108
Hydma	Hydra magnipapillata	NCBI	Hydra vulgaris (assembly Hydra_RP_1.0)	NA
Klula1	Kluyveromyces lactis	JGI	Kluyveromyces lactis	10.1038/nature02579
Lacbi2	Laccaria bicolor	JGI	Laccaria bicolor v2.0	10.1038/nature06556
Lenti61	Lentinus tigrinus	JGI	Lentinus tigrinus ALCF2SS1-6 v1.0	These sequence data were produced by the US Department of Energy Joint Genome Institute http://www.jgi.doe.gov/ in collaboration with the user community.
Malgl1	Malassezia globosa	JGI	Malassezia globosa	10.1073/pnas.0706756104
Mellp23	Melampsora laricis-populina	JGI	Melampsora larici-populina v2.0	These sequence data were produced by the US Department of Energy Joint Genome Institute http://www.jgi.doe.gov/ in collaboration with the user community.
Mnele	Mnemiopsis leidyi	https://research.nhgri.nih.gov/mnemiopsis/	Mnemiopsis leidyi	10.1126/science.1242592, 10.1186/1471-2164-15-316
Monbr	Monosiga brevicollis	NCBI	Monosiga brevicollis MX1 (assembly V1.0)	10.1038/nature06617
Morel2	Mortierella elongata	JGI	Mortierella elongata AG-77 v2.0	10.1111/1462-2920.13669
Mucci2	Mucor circinelloides	JGI	Mucor circinelloides CBS277.49 v2.0	10.1016/j.cub.2016.04.038
Neucr2	Neurospora crassa	JGI	Neurospora crassa OR74A v2.0	10.1038/nature01554
Orpsp11	Orpinomyces sp	JGI	Orpinomyces sp.	10.1128/AEM.00821-13
Pench1	Penicillium chrysogenum	JGI	Penicillium chrysogenum v1.0	10.1186/s13059-017-1151-0
Phybl2	Phycomyces blakesleeanus	JGI	Phycomyces blakesleeanus NRRL1555 v2.0	10.1016/j.cub.2016.04.038
Picst3	Pichia stipitis	JGI	Pichia stipitis v2.0	10.1038/nbt1290
Plicr1	Plicaturopsis crispa	JGI	Plicaturopsis crispa v1.0	10.1038/ng.3223
Polpo	Polysphondylium pallidum	NCBI	Polysphondylium pallidum PN500 (assembly PolPal_Dec2009)	10.1101/gr.121137.111
Pucgr2	Puccinia graminis	JGI	Puccinia graminis f. sp. tritici v2.0	10.1073/pnas.1019315108, 10.1534/g3.116.032797
Punst1	Punctularia strigosozonata	JGI	Punctularia strigosozonata v1.0	10.1126/science.1221748
Rhior3	Rhizopus oryzae	JGI	Rhizopus delemar 99-880	10.1371/journal.pgen.1000549
Rhoto1	Rhodosporidium toruloides	JGI	Rhodosporidium toruloides NP11	10.1038/ncomms2112
Rozal11	Rozella allomycis	JGI	Rozella allomycis CSF55	10.1016/j.cub.2013.06.057
Sacce1	Saccharomyces cerevisiae	JGI	Saccharomyces cerevisiae S288C	10.1126/science.274.5287.546
Salro	Salpingloea rosetta	NCBI	Salpingoeca rosetta (assembly Proterospongia_sp_ATCC50818)	These sequence data were produced by Broad Institute.
Schco3	Schizophyllum commune	JGI	Schizophyllum commune H4-8 v3.0	10.1038/nbt.1643
Schpo1	Schizosaccharomyces pombe	JGI	Schizosaccharomyces pombe	10.1038/nature724, 10.1093/nar/gkr853
Sorma	Sordaria macrospora	NCBI	Sordaria macrospora (assembly ASM18280v1)	10.1371/journal.pgen.1000891
Sphar	Sphaeroforma arctica	NCBI	Sphaeroforma arctica JP610 (assembly Spha_arctica_JP610_V1)	These sequence data were produced by Broad Institute.
Spipu1	Spizellomyces punctatus	JGI	Spizellomyces punctatus DAOM BR117	10.1128/genomeA.00849-16
Sporo1	Sporobolomyces roseus	JGI	Sporobolomyces roseus v1.0	These sequence data were produced by the US Department of Energy Joint Genome Institute http://www.jgi.doe.gov/ in collaboration with the user community.
Stehi1	Stereum hirsutum	JGI	Stereum hirsutum FP-91666 SS1 v1.0	10.1126/science.1221748
Tapde11	Taphrina deformans	JGI	Taphrina deformans	10.1128/mBio.00055-13
Thetr	Thecamonas trahens	NCBI	Thecamonas trahens ATCC 50062 (assembly TheTra_May2010)	These sequence data were produced by Broad Institute.
Treme1	Tremella mesenterica	JGI	Tremella mesenterica Fries v1.0	10.1126/science.1221748
Trire2	Trichoderma reesei	JGI	Trichoderma reesei v2.0	10.1038/nbt1403
Umbra1	Umbelopsis ramanniana	JGI	Umbelopsis ramanniana AG # v1.0	These sequence data were produced by the US Department of Energy Joint Genome Institute http://www.jgi.doe.gov/ in collaboration with the user community.
Ustma22	Ustilago maydis	JGI	Ustilago maydis 521 v2.0	10.1038/nature05248
Walse1	Wallemia sebi/Wallemia mellicola	JGI	Wallemia mellicola v1.0	10.1016/j.fgb.2012.01.007
Zygro1	Zygosaccharomyces rouxii	JGI	Zygosaccharomyces rouxii CBS732	10.1101/gr.091546.109, Gordon et al., 2011.
