## Supplementary Table 3 for "Comparative genomics reveals the origin of fungal hyphae and multicellularity"

### Sheet: duplications in BCZ nodes
Supplementary Table 3: List of gene families showing duplication events at the time of the emergence of filamentous fungi (BCZ nodes), based on COMPARE analysis.
Orthologs from other species are listed in only those cases when orthologs are missing in both A. fumigatus and S. cerevisiae
number of duplications in BCZ nodes	functional category	cluster number	A. fumigatus ortholog	S. cerevisiae ortholog	ortholog from other species
2	actin cytoskeleton	5953	Afu8g04520	SLA1/YBL007C
1	actin cytoskeleton	1561	Afu6g07910	SLM1/YIL105C
1	actin cytoskeleton	2105	NA	NA	WAL1/CR_09650W (C. albicans)
1	actin cytoskeleton	4346	NA	END3/YNL084C
1	actin cytoskeleton	4903	Afu7g03870	PAN1/YIR006C
1	actin cytoskeleton	13227	NA	VRP1/YLR337C
1	actin cytoskeleton	17934	NA	EDE1/YBL047C
1	adhesion	417	glfB/Afu3g12700	YMD8/YML038C
1	adhesion	4291	NA	NA	IFF4/CR_00610W (C. albicans)
1	adhesion	7971	Afu1g01540	NA
3	cell cycle regulation	200	Afu4g12160	CLB2/YPR119W
2	cell cycle regulation	2915	Afu4g06130	WHI2/YOR043W
8	cell wall biogenesis	234	chsE/Afu2g13440	NA
6	cell wall biogenesis	368	chsF/Afu8g05630	CHS3/YBR023C
6	cell wall biogenesis	374	crh3/Afu3g09250	UTR2/YEL040W
5	cell wall biogenesis	209	chsA/Afu2g01870	CHS1/YNL192W
4	cell wall biogenesis	435	gel7/Afu6g12410	GAS1/YMR307W
4	cell wall biogenesis	635	fks1/Afu6g12400	FKS1/YLR342W
4	cell wall biogenesis	636	chiA1/Afu5g03760	CTS1/YLR286C
3	cell wall biogenesis	171	exg1/Afu1g03600	EXG1/YLR300W
3	cell wall biogenesis	3398	Afu8g02320	NA
2	cell wall biogenesis	222	orlA/Afu3g05650	TPS3/YMR261C
2	cell wall biogenesis	293	kre6/Afu2g11870	KRE6/YPR159W
2	cell wall biogenesis	361	chs3/Afu8g05620	SKT5/YBL061C
1	cell wall biogenesis	166	pmt4/Afu8g04500	PMT1/YDL095W
1	cell wall biogenesis	843	Afu4g00620	DFG5/YMR238W
1	cell wall biogenesis	4470	sun1/Afu7g05450	SUN4/YNL066W
1	cell wall biogenesis	9065	chsD/Afu1g12600	NA
6	microtubular transport	7	Afu6g12970	PAC1/YOR269W
3	microtubular transport	40	Afu6g14220	KIP1/YBL063W
3	microtubular transport	4601	NA	NA	Kin4/XM_400772 (U. maydis)
2	microtubular transport	1015	eb1/Afu3g11860	BIM1/YER016W
1	microtubular transport	82	Afu1g13390	TUB3/YML124C
1	microtubular transport	96	Afu5g11810	DYN1/YKR054C
7	polarity establishment	47	racA/Afu3g06300	RHO4/YKR055W
4	polarity establishment	62	Afu6g06870	YCK2/YNL154C
3	polarity establishment	2482	Afu4g04120	BEM1/YBR200W
2	polarity establishment	52	rasA/Afu5g11230	RSR1/YGR152C
2	polarity establishment	484	rom2/Afu5g08550	ROM1/YGR070W
2	polarity establishment	2900	rgsB/Afu4g12640	RAX1/YOR301W
2	polarity establishment	3689	Afu6g04940	BNR1/YIL159W
1	polarity establishment	336	Afu4g06290	LAG1/YHL003C
1	polarity establishment	492	Afu3g06080	MSS4/YDR208W
1	polarity establishment	1214	Afu2g15050	LRG1/YDL240W
1	polarity establishment	2379	Afu8g02810	NA
1	polarity establishment	8082	Afu2g08180	NA
1	polarity establishment	14418	NA	BOI1/YBL085W
1	polarity establishment	30051	NA	NA	tea4/SPBC1706.01 (S. pombe)
5	septation	25	Afu5g02220	KIC1/YHR102W
2	septation	87	aspA/Afu5g08540	CDC11/YJR076C
2	septation	3476	Afu6g11010	TAO3 / YIL129C
1	septation	3097	NA	NA	plo1/SPAC23C11.16 (S. pombe)
1	septation	3480	ENGL1/Afu1g04260	DSE4 /ENG1/ YNR067C
1	septation	7847	Afu1g13170	NA	NA
1	septation	8985	Afu5g03400	NA	cyk3/NCU04095T1 (N. crassa)
7	signaling	9	Afu6g02300	SKS1/YPL026C
7	signaling	49	Afu5g01510	SSY1/YDR160W
4	signaling	132	ptcG/Afu5g13340	PTC1/YDL006W
3	signaling	277	meaA/Afu2g05880	MEP2/YNL142W
3	signaling	359	artA/Afu2g03290	BMH1/YER177W
2	signaling	53	sakA/Afu1g12940	KSS1/YGR040W
2	signaling	1726	NA	SSK2/YNR031C
2	signaling	1854	sho1/Afu5g08420	SHO1/YER118C
1	signaling	37	sitA/Afu6g11470	SIT4/YDL047W
1	signaling	84	gpaA/Afu1g13140	GPA2/YER020W
1	signaling	360	Afu4g06400	RIM20/YOR275C
1	signaling	385	Afu5g06420	STE11/YLR362W
1	signaling	557	pkaR/Afu3g10000	BCY1/YIL033C
1	signaling	1037	acyA/Afu6g08520	CYR1/YJL005W
1	signaling	3665	NA	NA	SSK1/C1_13930W (C. albicans)
1	signaling	5950	ricA/Afu4g08820	NA
1	signaling	11811	NA	SLN1/YIL147C
1	signaling	13039	NA	NPR3/YHL023C
4	transcriptional regulation	436	Afu6g04490	ROF1/YHR177W
4	transcriptional regulation	637	MAT1-2/Afu3g06170	ROX1/YPR065W
4	transcriptional regulation	687	Afu8g05570	SIN3/YOL004W
3	transcriptional regulation	2479	stuA/Afu2g07900	PHD1/YKL043W
1	transcriptional regulation	5116	NA	NA	swi6/NCU07587T0 (N. crassa)
1	transcriptional regulation	8521	medA/Afu2g13260	NA
1	transcriptional regulation	9527	ptaB/Afu2g12910	NA
1	transcriptional regulation	13047	NA	SKN7/YHR206W
1	transcriptional regulation	18401	NA	NA	TEC1/C3_04530C (C. albicans)
1	transcriptional regulation	20209	NA	SIP4/YJL089W
1	transcriptional regulation	28159	NA	NA	RIM101/C1_14340C (C. albicans)
3	vesicle transport	81	Afu6g02070	DNF1/YER166W
2	vesicle transport	27	Afu3g12080	ARF1/YDL192W
2	vesicle transport	275	Afu5g02360	VPS1/YKR001C
2	vesicle transport	1523	NA	NA	GEA2/C3_01390C (C. albicans)
1	vesicle transport	6	Afu4g08040	SEC4/YFL005W
1	vesicle transport	137	Afu5g05550	MYO2/YOR326W
1	vesicle transport	667	Afu6g02920	SNC1/YAL030W
1	vesicle transport	3044	NA	NA	DDI1/C1_14420W (C. albicans)
1	vesicle transport	3074	Afu6g04840	NA
