## Supplementary Table 4 for "Comparative genomics reveals the origin of fungal hyphae and multicellularity"

### Sheet: Fisher's test per clusters
Supplementary Table 4: Results of the Fisher’s exact test to compare the number of duplications mapped to BCZ nodes in each cluster to the genome-wide number of duplications in BCZ nodes, using total number of duplications across the tree as a reference.
cluster number	p value	FDR (correction for multiple testing)	significant based on p value	significant based on FDR
6	0.180712	1	0	0
7	0.384237	1	0	0
9	0.408894	1	0	0
25	1	1	0	0
27	0.647544	1	0	0
35	0.620161	1	0	0
37	0.727973	1	0	0
40	1	1	0	0
43	0.0485876	0.644156	1	0
47	0.0383225	0.644156	1	0
49	0.854809	1	0	0
52	1	1	0	0
53	1	1	0	0
62	0.531373	1	0	0
81	0.465886	1	0	0
82	1	1	0	0
84	0.2601	1	0	0
87	1	1	0	0
96	0.521196	1	0	0
132	0.156842	1	0	0
137	0.373497	1	0	0
141	1	1	0	0
159	1	1	0	0
166	0.717975	1	0	0
171	0.741463	1	0	0
192	1	1	0	0
200	0.0911061	0.732898	0	0
209	0.0557239	0.644156	0	0
220	0.167847	1	0	0
222	0.689109	1	0	0
223	0.620161	1	0	0
234	0.00171534	0.326921	1	0
275	0.0522476	0.644156	0	0
277	0.420466	1	0	0
293	1	1	0	0
325	1	1	0	0
334	0.624894	1	0	0
336	1	1	0	0
342	1	1	0	0
343	1	1	0	0
359	0.00800825	0.362373	1	0
360	0.334798	1	0	0
361	0.240868	1	0	0
368	0.00445515	0.362373	1	0
374	0.00340537	0.362373	1	0
385	1	1	0	0
417	1	1	0	0
435	0.0769176	0.644156	0	0
436	0.0318597	0.644156	1	0
472	0.411778	1	0	0
476	1	1	0	0
484	0.711883	1	0	0
492	1	1	0	0
493	0.394915	1	0	0
504	1	1	0	0
538	1	1	0	0
557	0.386884	1	0	0
587	0.254003	1	0	0
592	1	1	0	0
620	0.616762	1	0	0
635	0.0198585	0.599064	1	0
636	0.0254348	0.644156	1	0
637	0.0111384	0.44801	1	0
645	1	1	0	0
667	0.59217	1	0	0
668	0.638846	1	0	0
687	0.0318597	0.644156	1	0
762	1	1	0	0
773	1	1	0	0
788	1	1	0	0
807	1	1	0	0
815	1	1	0	0
828	1	1	0	0
834	1	1	0	0
841	1	1	0	0
843	1	1	0	0
895	1	1	0	0
915	1	1	0	0
921	1	1	0	0
929	1	1	0	0
934	1	1	0	0
1006	1	1	0	0
1012	1	1	0	0
1015	0.0522476	0.644156	0	0
1037	0.278288	1	0	0
1040	1	1	0	0
1131	1	1	0	0
1152	1	1	0	0
1174	1	1	0	0
1192	1	1	0	0
1214	0.386884	1	0	0
1236	1	1	0	0
1283	1	1	0	0
1316	1	1	0	0
1323	1	1	0	0
1451	1	1	0	0
1477	1	1	0	0
1515	1	1	0	0
1523	0.0743673	0.644156	0	0
1543	1	1	0	0
1557	1	1	0	0
1561	0.55752	1	0	0
1572	1	1	0	0
1581	1	1	0	0
1597	1	1	0	0
1639	1	1	0	0
1644	1	1	0	0
1665	1	1	0	0
1673	1	1	0	0
1674	1	1	0	0
1678	1	1	0	0
1717	1	1	0	0
1723	1	1	0	0
1726	0.0174277	0.57353	1	0
1727	1	1	0	0
1735	1	1	0	0
1765	1	1	0	0
1796	1	1	0	0
1804	1	1	0	0
1854	0.181595	1	0	0
1903	1	1	0	0
1918	1	1	0	0
1922	1	1	0	0
2024	0.631215	1	0	0
2025	1	1	0	0
2047	1	1	0	0
2077	1	1	0	0
2105	0.150461	1	0	0
2119	1	1	0	0
2194	1	1	0	0
2215	1	1	0	0
2228	1	1	0	0
2256	1	1	0	0
2277	1	1	0	0
2286	1	1	0	0
2297	1	1	0	0
2369	1	1	0	0
2379	0.0782952	0.644156	0	0
2406	1	1	0	0
2415	1	1	0	0
2423	1	1	0	0
2471	1	1	0	0
2479	0.0379044	0.644156	1	0
2482	0.0132023	0.477923	1	0
2603	1	1	0	0
2710	1	1	0	0
2732	1	1	0	0
2763	1	1	0	0
2771	1	1	0	0
2795	1	1	0	0
2830	1	1	0	0
2840	1	1	0	0
2858	1	1	0	0
2870	1	1	0	0
2900	0.0330492	0.644156	1	0
2910	1	1	0	0
2915	0.0330492	0.644156	1	0
2935	1	1	0	0
2972	1	1	0	0
3044	0.334798	1	0	0
3050	1	1	0	0
3074	0.216978	1	0	0
3097	0.0782952	0.644156	0	0
3167	1	1	0	0
3228	1	1	0	0
3306	1	1	0	0
3398	0.00800825	0.362373	1	0
3461	1	1	0	0
3476	0.00612903	0.362373	1	0
3480	0.519928	1	0	0
3488	1	1	0	0
3602	1	1	0	0
3665	0.334798	1	0	0
3689	0.0522476	0.644156	0	0
3807	1	1	0	0
3809	1	1	0	0
3847	1	1	0	0
3986	1	1	0	0
4103	1	1	0	0
4166	1	1	0	0
4184	1	1	0	0
4201	1	1	0	0
4272	1	1	0	0
4291	0.434892	1	0	0
4330	1	1	0	0
4346	0.0782952	0.644156	0	0
4470	0.278288	1	0	0
4487	1	1	0	0
4497	1	1	0	0
4601	0.00180619	0.326921	1	0
4903	0.150461	1	0	0
4935	1	1	0	0
5012	1	1	0	0
5116	0.150461	1	0	0
5249	1	1	0	0
5252	1	1	0	0
5266	1	1	0	0
5547	1	1	0	0
5817	1	1	0	0
5950	0.0782952	0.644156	0	0
5953	0.00612903	0.362373	1	0
6034	1	1	0	0
6256	1	1	0	0
6453	1	1	0	0
6582	1	1	0	0
6585	1	1	0	0
6677	1	1	0	0
6796	1	1	0	0
6820	1	1	0	0
7099	1	1	0	0
7118	1	1	0	0
7187	1	1	0	0
7276	1	1	0	0
7847	0.0782952	0.644156	0	0
7864	1	1	0	0
7971	0.0782952	0.644156	0	0
8029	1	1	0	0
8082	0.0782952	0.644156	0	0
8398	1	1	0	0
8498	1	1	0	0
8521	0.0782952	0.644156	0	0
8594	1	1	0	0
8845	1	1	0	0
8985	0.0782952	0.644156	0	0
9065	0.0782952	0.644156	0	0
9411	1	1	0	0
9439	1	1	0	0
9527	0.216978	1	0	0
9575	1	1	0	0
9997	1	1	0	0
10271	1	1	0	0
10283	1	1	0	0
10706	1	1	0	0
10761	1	1	0	0
10870	1	1	0	0
10965	1	1	0	0
11346	1	1	0	0
11723	1	1	0	0
11809	1	1	0	0
11811	0.0782952	0.644156	0	0
11861	1	1	0	0
11937	1	1	0	0
12110	1	1	0	0
12180	1	1	0	0
12306	1	1	0	0
12502	1	1	0	0
12735	1	1	0	0
12937	1	1	0	0
13039	0.0782952	0.644156	0	0
13047	0.150461	1	0	0
13189	1	1	0	0
13218	1	1	0	0
13227	0.0782952	0.644156	0	0
13360	1	1	0	0
13624	1	1	0	0
13739	1	1	0	0
13909	1	1	0	0
14103	1	1	0	0
14330	1	1	0	0
14418	0.150461	1	0	0
14885	1	1	0	0
14891	1	1	0	0
14985	1	1	0	0
14997	1	1	0	0
15079	1	1	0	0
15082	1	1	0	0
15362	1	1	0	0
15647	1	1	0	0
15836	1	1	0	0
15917	1	1	0	0
15940	1	1	0	0
16090	1	1	0	0
16120	1	1	0	0
16148	1	1	0	0
16215	1	1	0	0
16216	1	1	0	0
16331	1	1	0	0
16358	1	1	0	0
16768	1	1	0	0
16769	1	1	0	0
16773	1	1	0	0
17110	1	1	0	0
17865	1	1	0	0
17902	1	1	0	0
17934	0.0782952	0.644156	0	0
18240	1	1	0	0
18371	1	1	0	0
18401	0.0782952	0.644156	0	0
18556	1	1	0	0
18581	1	1	0	0
19310	1	1	0	0
19440	1	1	0	0
19805	1	1	0	0
19913	1	1	0	0
20021	1	1	0	0
20042	1	1	0	0
20084	1	1	0	0
20099	1	1	0	0
20113	1	1	0	0
20136	1	1	0	0
20174	1	1	0	0
20209	0.0782952	0.644156	0	0
20283	1	1	0	0
20353	1	1	0	0
20382	1	1	0	0
20483	1	1	0	0
20650	1	1	0	0
20826	1	1	0	0
21008	1	1	0	0
21149	1	1	0	0
21158	1	1	0	0
21194	1	1	0	0
21451	1	1	0	0
22764	1	1	0	0
23051	1	1	0	0
23236	1	1	0	0
23306	1	1	0	0
23348	1	1	0	0
23461	1	1	0	0
23593	1	1	0	0
23974	1	1	0	0
23976	1	1	0	0
24082	1	1	0	0
24398	1	1	0	0
24457	1	1	0	0
24574	1	1	0	0
25207	1	1	0	0
25320	1	1	0	0
25585	1	1	0	0
25812	1	1	0	0
25820	1	1	0	0
26734	1	1	0	0
26831	1	1	0	0
27701	1	1	0	0
27838	1	1	0	0
28159	0.0782952	0.644156	0	0
30051	0.0782952	0.644156	0	0
30257	1	1	0	0
34338	1	1	0	0
34397	1	1	0	0
37476	1	1	0	0
39325	1	1	0	0
39357	1	1	0	0
39358	1	1	0	0
41483	1	1	0	0
43642	1	1	0	0
44817	1	1	0	0
45101	1	1	0	0
46055	1	1	0	0
46283	1	1	0	0
48004	1	1	0	0
48376	1	1	0	0
50327	1	1	0	0
72141	1	1	0	0
77700	1	1	0	0
116356	1	1	0	0
126186	1	1	0	0
128033	1	1	0	0
140788	1	1	0	0
172288	1	1	0	0
177808	1	1	0	0
178028	1	1	0	0

### Sheet: Fisher's test per categories
Supplementary Table 3: Results of the Fisher’s exact test to compare the number of duplications mapped to BCZ nodes in each functional category to the genome-wide number of duplications in BCZ nodes, using total number of duplications across the tree as a reference.
significantly less duplication in BCZ nodes compared to genome-wide (p < 0,05)
significantly more duplication in BCZ nodes compared to genome-wide (p < 0,05)
functional category	p value	FDR (correction for multiple testing)	significant based on p value	significant based on FDR
actin cytoskeleton	1	1	0	0
adhesion	0.00783608	0.0261203	1	1
cell cycle regulation	0.173001	0.216251	0	0
cell wall biogenesis	0.000349774	0.00336477	1	1
microtubular transport	0.105766	0.151095	0	0
polarity establishment	0.0724355	0.120726	0	0
septation	0.0679045	0.120726	0	0
signaling	0.257111	0.285679	0	0
transcriptional regulation	0.000672954	0.00336477	1	1
vesicle transport	0.0133273	0.0333182	1	1
