## Supplementary Table 5 for "Comparative genomics reveals the origin of fungal hyphae and multicellularity"

### Sheet: Sheet1
Supplementary Table 5: Analysis of basic genomic features of unicellular and multicellular fungi.
Welch's t-test p-values (yellow highlight: significant difference is observed between multicellular and unicellular species in gene/CDS/intron length)
	actin cytoskeleton
	multicellular fungi	unicellular fungi	p-value	t-value
average of gene length	2167.33	2080.52	0.478962747	0.7094886
average of CDS length	1712.65	1485.01	0.015526283	2.442433
average of intron length	454.678	595.51	0.003145312	-2.997291
	adhesion
	multicellular fungi	unicellular fungi	p-value	t-value
average of gene length	964.133	1334.27	0.0025665646	-3.202598
average of CDS length	721.707	1089.89	0.0003148798	-3.915922
average of intron length	242.427	244.378	0.9760633412	-0.03019152
	cell wall biogenesis
	multicellular fungi	unicellular fungi	p-value	t-value
average of gene length	2535.02	2462.53	0.51334381	0.6546859
average of CDS length	2139.31	1986.43	0.11171432	1.59676
average of intron length	395.711	476.095	0.03956141	-2.071369
	cell cycle regulation
	multicellular fungi	unicellular fungi	p-value	t-value
average of gene length	1441.21	1640.89	0.1970098	-1.320813
average of CDS length	1148.37	1351.19	0.1332079	-1.546164
average of intron length	292.84	289.704	0.9512694	0.06155405
	microtubular transport
	multicellular fungi	unicellular fungi	p-value	t-value
average of gene length	2903.21	3709.54	0.002858936	-3.008728
average of CDS length	2253.88	3138.66	0.0005930190	-3.475414
average of intron length	649.329	570.882	0.1185406	1.562228
	polarity maintenance
	multicellular fungi	unicellular fungi	p-value	t-value
average of gene length	2056.17	1835.9	0.0404716589	2.062922
average of CDS length	1685.65	1355.14	0.0001178339	3.924958
average of intron length	370.524	480.765	0.0035880374	-2.952786
	septation
	multicellular fungi	unicellular fungi	p-value	t-value
average of gene length	1978.25	1740.78	0.044387008	2.018187
average of CDS length	1543.35	1222.52	0.001716928	3.159296
average of intron length	434.893	518.259	0.007616188	-2.68574
	signaling
	multicellular fungi	unicellular fungi	p-value	t-value
average of gene length	1853.53	1919.56	0.3665905	-0.9042651
average of CDS length	1444.25	1484.2	0.5451871	-0.6056936
average of intron length	409.283	435.36	0.3061139	-1.025063
	transcriptional regulation
	multicellular fungi	unicellular fungi	p-value	t-value
average of gene length	1707.83	1855.7	0.4806781	-0.7102765
average of CDS length	1471.57	1599.79	0.4656264	-0.7349099
average of intron length	236.253	255.915	0.6807366	-0.4137698
	vesicle transport
	multicellular fungi	unicellular fungi	p-value	t-value
average of gene length	2113.06	2084.7	0.7339321	0.3400815
average of CDS length	1672.49	1537.48	0.05088538	1.956834
average of intron length	440.57	547.214	0.00003030084	-4.20975
