## Supplementary Table 7 for "Comparative genomics reveals the origin of fungal hyphae and multicellularity"

### Sheet: Fisher's exact test results
Supplementary Table 6: Analyses of gene loss and gene retainment in yeast-like fungal clades.
Fisher's exact test p-values (orange: significantly more losses than expected by chance; yellow: significantly fewer losses than expected by chance)							Enrichment (greater than in genome-wide category means losses are enriched in that category)
functional category	Saccharomycotina	Taphrinomycotina	Ustilaginomycotina	Tremellomycotina	Pucciniomycotina		functional category	Saccharomycotina	Taphrinomycotina	Ustilaginomycotina	Tremellomycotina	Pucciniomycotina
actin cytoskeleton	5.30786e-09	6.91671e-06	0.153156	0.00607406	0.00257388		genome-wide	0.593387	0.551762	0.1326	0.539973	0.464626
adhesion	0.113325	0.00018987	0.369257	0.00134627	0.00458406		actin cytoskeleton	0.173913	0.234043	0.0689655	0.314286	0.255814
cell cycle	0.206123	0.0222905	0.566003	0.133861	0.0235255		adhesion	0.68	0.913043	0	0.833333	0.714286
fungal cell wall	0.00029458	0.0274257	0.111397	0.00129271	0.00064563		cell cycle	0.5	0.2	0	0.2	0
transcriptional regulators	0.00147379	0.090075	0.280059	0.118415	0.143313		fungal cell wall	0.409639	0.471264	0.0731707	0.320755	0.272727
microtubules	0.0633338	0.0162275	0.0572958	0.00336212	0.00669549		transcriptional regulators	0.322581	0.46875	0.166667	0.647059	0.423077
NADPH oxidases	0.0735259	0.274208	0.000307352	0.22535	0.190838		microtubules	0.647887	0.657895	0.0322581	0.671053	0.580645
polarity maintenance	8.20352e-05	0.0179529	0.0734411	0.0377655	0.0565422		NADPH oxidases	1	0.4	1	0.25	0.2
septum formation	0.000295531	2.1592e-05	0.187082	0.00484045	0.0241517		polarity maintenance	0.359375	0.442857	0.0526316	0.435484	0.407895
signaling	5.06759e-06	0.000267252	0.142176	0.0708654	0.0444224		septum formation	0.358491	0.296875	0.108108	0.362069	0.359375
vesicle transport	1.02893e-13	2.60151e-07	0.0151244	3.96003e-11	3.29919e-07		signaling	0.383178	0.398305	0.134328	0.504673	0.421875
							vesicle transport	0.221053	0.298969	0.0533333	0.183908	0.21875
Percentage of genes lost
functional category	Saccharomycotina	Taphrinomycotina	Ustilaginomycotina	Tremellomycotina	Pucciniomycotina
genome-wide	59.3387	55.1762	13.26	53.9973	46.4626
cell cycle	50	20	0	20	0
vesicle transport	22.1053	29.8969	5.33333	18.3908	21.875
actin cytoskeleton	17.3913	23.4043	6.89655	31.4286	25.5814
fungal cell wall	40.9639	47.1264	7.31707	32.0755	27.2727
septum formation	35.8491	29.6875	10.8108	36.2069	35.9375
transcriptional regulators	32.2581	46.875	16.6667	64.7059	42.3077
polarity maintenance	35.9375	44.2857	5.26316	43.5484	40.7895
signaling	38.3178	39.8305	13.4328	50.4673	42.1875
microtubules	64.7887	65.7895	3.22581	67.1053	58.0645
adhesion	68	91.3043	0	83.3333	71.4286
NADPH oxidases	100	40	100	25	20
average of lost%	45.9647	43.4727	15.3587	42.9329	35.0404
Percentage of genes retained
functional category	Saccharomycotina	Taphrinomycotina	Ustilaginomycotina	Tremellomycotina	Pucciniomycotina
genome-wide	40.6613	44.8238	86.74	46.0027	53.5374
cell cycle	50	80	100	80	100
vesicle transport	77.8947	70.1031	94.6667	81.6092	78.125
actin cytoskeleton	82.6087	76.5957	93.1034	68.5714	74.4186
fungal cell wall	59.0361	52.8736	92.6829	67.9245	72.7273
septum formation	64.1509	70.3125	89.1892	63.7931	64.0625
transcriptional regulators	67.7419	53.125	83.3333	35.2941	57.6923
polarity maintenance	64.0625	55.7143	94.7368	56.4516	59.2105
signaling	61.6822	60.1695	86.5672	49.5327	57.8125
microtubules	35.2113	34.2105	96.7742	32.8947	41.9355
adhesion	32	8.69565	100	16.6667	28.5714
NADPH oxidases	0	60	0	75	80
average of retained%	54.0353	56.5273	84.6413	57.0671	64.9596

### Sheet: copy number calculation
Supplementary Table 6: Analyses of gene loss and gene retainment in yeast-like fungal clades.
Number of gene losses
functional category	Saccharomycotina	Taphrinomycotina	Ustilaginomycotina	Tremellomycotina	Pucciniomycotina
genome-wide	7053	6966	892	6680	6528
actin cytoskeleton	8	11	2	11	11
adhesion	17	21	0	20	20
cell cycle	5	2	0	1	0
fungal cell wall	34	41	3	17	18
transcriptional regulators	10	15	2	11	11
microtubules	46	50	1	51	54
NADPH oxidases	5	2	4	1	1
polarity maintenance	23	31	2	27	31
septum formation	19	19	4	21	23
signaling	41	47	9	54	54
vesicle transport	21	29	4	16	21
Ancestral gene copy numbers
functional category	Saccharomycotina	Taphrinomycotina	Ustilaginomycotina	Tremellomycotina	Pucciniomycotina
genome-wide	11886	12625	6727	12371	14050
actin cytoskeleton	46	47	29	35	43
adhesion	25	23	7	24	28
cell cycle	10	10	4	5	6
fungal cell wall	83	87	41	53	66
transcriptional regulators	31	32	12	17	26
microtubules	71	76	31	76	93
NADPH oxidases	5	5	4	4	5
polarity maintenance	64	70	38	62	76
septum formation	53	64	37	58	64
signaling	107	118	67	107	128
vesicle transport	95	97	75	87	96
Dervied copynumber
functional category	Saccharomycotina	Taphrinomycotina	Ustilaginomycotina	Tremellomycotina	Pucciniomycotina
genome-wide	4833	5659	5835	5691	7522
actin cytoskeleton	38	36	27	24	32
adhesion	8	2	7	4	8
cell cycle	5	8	4	4	6
fungal cell wall	49	46	38	36	48
transcriptional regulators	21	17	10	6	15
microtubules	25	26	30	25	39
NADPH oxidases	0	3	0	3	4
polarity maintenance	41	39	36	35	45
septum formation	34	45	33	37	41
signaling	66	71	58	53	74
vesicle transport	74	68	71	71	75
